# Genetic architecture underlying HPPD-inhibitor resistance in a Nebraska *Amaranthus tuberculatus* population

**DOI:** 10.1101/2021.06.11.448079

**Authors:** Brent P Murphy, Roland Beffa, Patrick J Tranel

**Author notes:** Correspondence to: PJ Tranel, Department of Crop Sciences, 1201 W. Gregory Dr., Urbana, IL 61801 USA.

## Abstract

**BACKGROUND:** *Amaranthus tuberculatus* is a primary driver weed species throughout the American Midwest. Inhibitors of 4-hydroxyphenylpyruvate dioxygenase (HPPD) are an important chemistry for weed management in numerous cropping systems. Here, we characterize the genetic architecture underlying the HPPD-inhibitor resistance trait in an *A. tuberculatus* population (NEB).

**RESULTS:** Dose-response studies of an F_1_ generation identified HPPD-inhibitor resistance as a dominant trait with a resistance/sensitive ratio of 15.0-21.1. Segregation analysis in a pseudo-F_2_ generation determined the trait is moderately heritable (H^2^ = 0.556), and complex. Bulk segregant analysis and validation with molecular markers identified two quantitative trait loci (QTL), one on each of Scaffold 4 and 12.

**CONCLUSIONS:** Resistance to HPPD-inhibitors is a complex, largely dominant trait within the NEB population. Two large-effect QTL were identified controlling HPPD-inhibitor resistance in *A. tuberculatus*. This is the first QTL mapping study to characterize herbicide resistance in a weedy species.
