## Supplemental File 1 for "Genetic architecture underlying HPPD-inhibitor resistance in a Nebraska *Amaranthus tuberculatus* population"

### Sheet: Sheet1
seqname	source	feature	start	end	score	strand	frame	attribute
Scaffold_12	CoGe	gene	18855083	18858061	.	-	.	ID=AMATA_chromosomes_24658;Name=AMATA_chromosomes_24658;Alias=AMATA_chromosomes_24658,Scaffold_12-exonerate_protein2genome-gene-188.36;gene=AMATA_chromosomes_24658;coge_fid=2050387071;encoded_feature=mRNA
Scaffold_12	CoGe	gene	18865601	18866215	.	+	.	ID=AMATA_chromosomes_24659;Name=AMATA_chromosomes_24659;Alias=AMATA_chromosomes_24659,Scaffold_12-exonerate_protein2genome-gene-188.10;gene=AMATA_chromosomes_24659;coge_fid=2050387074;encoded_feature=mRNA;note=Similar to RLP11: Receptor-like protein 11 (Arabidopsis thaliana OX%253D3702)
Scaffold_12	CoGe	gene	18868089	18896250	.	-	.	ID=AMATA_chromosomes_24660;Name=AMATA_chromosomes_24660;Alias=AMATA_chromosomes_24660,Scaffold_12-exonerate_est2genome-gene-189.39;gene=AMATA_chromosomes_24660;coge_fid=2050387077;encoded_feature=mRNA;note=Similar to Kdm5a: Lysine-specific demethylase 5A (Mus musculus OX%253D10090)
Scaffold_12	CoGe	gene	18920603	18928365	.	+	.	ID=AMATA_chromosomes_24661;Name=AMATA_chromosomes_24661;Alias=AMATA_chromosomes_24661,Scaffold_12-exonerate_est2genome-gene-189.37;gene=AMATA_chromosomes_24661;coge_fid=2050387082;encoded_feature=mRNA;note=Similar to BSK3: Serine/threonine-protein kinase BSK3 (Arabidopsis thaliana OX%253D3702)
Scaffold_12	CoGe	gene	18929870	18931535	.	-	.	ID=AMATA_chromosomes_24662;Name=AMATA_chromosomes_24662;Alias=AMATA_chromosomes_24662,Scaffold_12-exonerate_est2genome-gene-189.40;gene=AMATA_chromosomes_24662;coge_fid=2050387089;encoded_feature=mRNA;note=Similar to TUBB4: Tubulin beta-4 chain (Arabidopsis thaliana OX%253D3702)
Scaffold_12	CoGe	gene	18939481	18953212	.	-	.	ID=AMATA_chromosomes_24663;Name=AMATA_chromosomes_24663;Alias=AMATA_chromosomes_24663,Scaffold_12-exonerate_est2genome-gene-189.41;gene=AMATA_chromosomes_24663;coge_fid=2050387092;encoded_feature=mRNA;note=Similar to GSH1: Glutamate--cysteine ligase%2C chloroplastic (Solanum lycopersicum OX%253D4081)
Scaffold_12	CoGe	gene	18959674	18960342	.	+	.	ID=AMATA_chromosomes_24664;Name=AMATA_chromosomes_24664;Alias=AMATA_chromosomes_24664,Scaffold_12-exonerate_protein2genome-gene-189.14;gene=AMATA_chromosomes_24664;coge_fid=2050387099;encoded_feature=mRNA;note=Similar to AHL16: AT-hook motif nuclear-localized protein 16 (Arabidopsis thaliana OX%253D3702)
Scaffold_12	CoGe	gene	18961303	18962454	.	-	.	ID=AMATA_chromosomes_24665;Name=AMATA_chromosomes_24665;Alias=AMATA_chromosomes_24665,Scaffold_12-exonerate_protein2genome-gene-189.35;gene=AMATA_chromosomes_24665;coge_fid=2050387102;encoded_feature=mRNA;note=Similar to PYRP2: 5-amino-6-(5-phospho-D-ribitylamino)uracil phosphatase%2C chloroplastic (Arabidopsis thaliana OX%253D3702)
Scaffold_12	CoGe	gene	18970138	18973398	.	+	.	ID=AMATA_chromosomes_24666;Name=AMATA_chromosomes_24666;Alias=AMATA_chromosomes_24666,Scaffold_12-exonerate_protein2genome-gene-189.23;gene=AMATA_chromosomes_24666;coge_fid=2050387105;encoded_feature=mRNA
Scaffold_12	CoGe	gene	18974777	18984303	.	+	.	ID=AMATA_chromosomes_24667;Name=AMATA_chromosomes_24667;Alias=AMATA_chromosomes_24667,Scaffold_12-exonerate_est2genome-gene-189.38;gene=AMATA_chromosomes_24667;coge_fid=2050387108;encoded_feature=mRNA;note=Similar to At4g04260: Chromatin remodeling protein At4g04260 (Arabidopsis thaliana OX%253D3702)
Scaffold_12	CoGe	gene	18995545	19000160	.	+	.	ID=AMATA_chromosomes_24668;Name=AMATA_chromosomes_24668;Alias=AMATA_chromosomes_24668,Scaffold_12-exonerate_est2genome-gene-190.14;gene=AMATA_chromosomes_24668;coge_fid=2050387111;encoded_feature=mRNA
Scaffold_12	CoGe	gene	19001367	19009900	.	-	.	ID=AMATA_chromosomes_24669;Name=AMATA_chromosomes_24669;Alias=AMATA_chromosomes_24669,Scaffold_12-exonerate_est2genome-gene-190.16;gene=AMATA_chromosomes_24669;coge_fid=2050387114;encoded_feature=mRNA
Scaffold_12	CoGe	gene	19026816	19038872	.	+	.	ID=AMATA_chromosomes_24670;Name=AMATA_chromosomes_24670;Alias=AMATA_chromosomes_24670,Scaffold_12-exonerate_est2genome-gene-190.15;gene=AMATA_chromosomes_24670;coge_fid=2050387117;encoded_feature=mRNA;note=Similar to KIN14J: Kinesin-like protein KIN-14J (Arabidopsis thaliana OX%253D3702)
Scaffold_12	CoGe	gene	19042541	19046397	.	-	.	ID=AMATA_chromosomes_24671;Name=AMATA_chromosomes_24671;Alias=AMATA_chromosomes_24671,Scaffold_12-exonerate_protein2genome-gene-191.12;gene=AMATA_chromosomes_24671;coge_fid=2050387122;encoded_feature=mRNA
Scaffold_12	CoGe	gene	19049533	19055947	.	-	.	ID=AMATA_chromosomes_24672;Name=AMATA_chromosomes_24672;Alias=AMATA_chromosomes_24672,Scaffold_12-exonerate_est2genome-gene-191.1;gene=AMATA_chromosomes_24672;coge_fid=2050387125;encoded_feature=mRNA
Scaffold_12	CoGe	gene	19071764	19073893	.	+	.	ID=AMATA_chromosomes_24673;Name=AMATA_chromosomes_24673;Alias=AMATA_chromosomes_24673,Scaffold_12-exonerate_protein2genome-gene-190.11;gene=AMATA_chromosomes_24673;coge_fid=2050387128;encoded_feature=mRNA
Scaffold_12	CoGe	gene	19115959	19125739	.	-	.	ID=AMATA_chromosomes_24674;Name=AMATA_chromosomes_24674;Alias=AMATA_chromosomes_24674,Scaffold_12-exonerate_est2genome-gene-191.2;gene=AMATA_chromosomes_24674;coge_fid=2050387131;encoded_feature=mRNA;note=Similar to PRMT7: Protein arginine N-methyltransferase 7 (Oryza sativa subsp. japonica OX%253D39947)
Scaffold_12	CoGe	gene	19128657	19140169	.	+	.	ID=AMATA_chromosomes_24675;Name=AMATA_chromosomes_24675;Alias=AMATA_chromosomes_24675,Scaffold_12-exonerate_protein2genome-gene-191.3;gene=AMATA_chromosomes_24675;coge_fid=2050387134;encoded_feature=mRNA;note=Similar to HINT4: Bifunctional adenosine 5'-phosphosulfate phosphorylase/adenylylsulfatase HINT4 (Arabidopsis thaliana OX%253D3702)
Scaffold_12	CoGe	gene	19140247	19140402	.	+	.	ID=AMATA_chromosomes_24676;Name=AMATA_chromosomes_24676;Alias=AMATA_chromosomes_24676,Scaffold_12-exonerate_protein2genome-gene-191.6;gene=AMATA_chromosomes_24676;coge_fid=2050387137;encoded_feature=mRNA
Scaffold_12	CoGe	gene	19149844	19149963	.	+	.	ID=AMATA_chromosomes_24677;Name=AMATA_chromosomes_24677;Alias=AMATA_chromosomes_24677,Scaffold_12-exonerate_protein2genome-gene-191.7;gene=AMATA_chromosomes_24677;coge_fid=2050387140;encoded_feature=mRNA
Scaffold_12	CoGe	gene	19162640	19163860	.	+	.	ID=AMATA_chromosomes_24678;Name=AMATA_chromosomes_24678;Alias=AMATA_chromosomes_24678,Scaffold_12-exonerate_protein2genome-gene-191.8;gene=AMATA_chromosomes_24678;coge_fid=2050387143;encoded_feature=mRNA;note=Similar to At4g16563: Probable aspartyl protease At4g16563 (Arabidopsis thaliana OX%253D3702)
Scaffold_12	CoGe	gene	19174138	19179075	.	+	.	ID=AMATA_chromosomes_24679;Name=AMATA_chromosomes_24679;Alias=AMATA_chromosomes_24679,Scaffold_12-exonerate_est2genome-gene-191.0;gene=AMATA_chromosomes_24679;coge_fid=2050387146;encoded_feature=mRNA
Scaffold_12	CoGe	gene	19180596	19180724	.	-	.	ID=AMATA_chromosomes_24680;Name=AMATA_chromosomes_24680;Alias=AMATA_chromosomes_24680,Scaffold_12-exonerate_protein2genome-gene-192.14;gene=AMATA_chromosomes_24680;coge_fid=2050387151;encoded_feature=mRNA
Scaffold_12	CoGe	gene	19189680	19189808	.	-	.	ID=AMATA_chromosomes_24681;Name=AMATA_chromosomes_24681;Alias=AMATA_chromosomes_24681,Scaffold_12-exonerate_protein2genome-gene-192.15;gene=AMATA_chromosomes_24681;coge_fid=2050387154;encoded_feature=mRNA
Scaffold_12	CoGe	gene	19192327	19192455	.	-	.	ID=AMATA_chromosomes_24682;Name=AMATA_chromosomes_24682;Alias=AMATA_chromosomes_24682,Scaffold_12-exonerate_protein2genome-gene-192.16;gene=AMATA_chromosomes_24682;coge_fid=2050387157;encoded_feature=mRNA
Scaffold_12	CoGe	gene	19198798	19198926	.	-	.	ID=AMATA_chromosomes_24683;Name=AMATA_chromosomes_24683;Alias=AMATA_chromosomes_24683,Scaffold_12-exonerate_protein2genome-gene-192.17;gene=AMATA_chromosomes_24683;coge_fid=2050387160;encoded_feature=mRNA
Scaffold_12	CoGe	gene	19216093	19216449	.	+	.	ID=AMATA_chromosomes_24684;Name=AMATA_chromosomes_24684;Alias=AMATA_chromosomes_24684,Scaffold_12-exonerate_protein2genome-gene-192.0;gene=AMATA_chromosomes_24684;coge_fid=2050387163;encoded_feature=mRNA
Scaffold_12	CoGe	gene	19227460	19234095	.	+	.	ID=AMATA_chromosomes_24685;Name=AMATA_chromosomes_24685;Alias=AMATA_chromosomes_24685,Scaffold_12-exonerate_est2genome-gene-192.43;gene=AMATA_chromosomes_24685;coge_fid=2050387166;encoded_feature=mRNA;note=Similar to PGSIP8: Putative glucuronosyltransferase PGSIP8 (Arabidopsis thaliana OX%253D3702)
Scaffold_12	CoGe	gene	19239864	19244439	.	+	.	ID=AMATA_chromosomes_24686;Name=AMATA_chromosomes_24686;Alias=AMATA_chromosomes_24686,Scaffold_12-exonerate_est2genome-gene-192.44;gene=AMATA_chromosomes_24686;coge_fid=2050387169;encoded_feature=mRNA;note=Similar to PME68: Probable pectinesterase 68 (Arabidopsis thaliana OX%253D3702)
Scaffold_12	CoGe	gene	19246905	19262085	.	-	.	ID=AMATA_chromosomes_24687;Name=AMATA_chromosomes_24687;Alias=AMATA_chromosomes_24687,Scaffold_12-exonerate_est2genome-gene-192.47;gene=AMATA_chromosomes_24687;coge_fid=2050387176;encoded_feature=mRNA;note=Similar to SEC16B: Protein transport protein SEC16B homolog (Arabidopsis thaliana OX%253D3702)
Scaffold_12	CoGe	gene	19266661	19271964	.	+	.	ID=AMATA_chromosomes_24688;Name=AMATA_chromosomes_24688;Alias=AMATA_chromosomes_24688,Scaffold_12-exonerate_est2genome-gene-192.45;gene=AMATA_chromosomes_24688;coge_fid=2050387181;encoded_feature=mRNA;note=Similar to PVA11: Vesicle-associated protein 1-1 (Arabidopsis thaliana OX%253D3702)
Scaffold_12	CoGe	gene	19274856	19275985	.	+	.	ID=AMATA_chromosomes_24689;Name=AMATA_chromosomes_24689;Alias=AMATA_chromosomes_24689,Scaffold_12-exonerate_est2genome-gene-192.46;gene=AMATA_chromosomes_24689;coge_fid=2050387186;encoded_feature=mRNA;note=Similar to HSP23: Small heat shock protein%2C chloroplastic (Oxybasis rubra OX%253D3560)
Scaffold_12	CoGe	gene	19276980	19280845	.	-	.	ID=AMATA_chromosomes_24690;Name=AMATA_chromosomes_24690;Alias=AMATA_chromosomes_24690,Scaffold_12-exonerate_protein2genome-gene-192.37;gene=AMATA_chromosomes_24690;coge_fid=2050387189;encoded_feature=mRNA;note=Similar to trappc3: Trafficking protein particle complex subunit 3 (Dictyostelium discoideum OX%253D44689)
Scaffold_12	CoGe	gene	19282348	19288104	.	-	.	ID=AMATA_chromosomes_24691;Name=AMATA_chromosomes_24691;Alias=AMATA_chromosomes_24691,Scaffold_12-exonerate_protein2genome-gene-192.41;gene=AMATA_chromosomes_24691;coge_fid=2050387192;encoded_feature=mRNA
Scaffold_12	CoGe	gene	19296513	19296884	.	-	.	ID=AMATA_chromosomes_24692;Name=AMATA_chromosomes_24692;Alias=AMATA_chromosomes_24692,Scaffold_12-exonerate_protein2genome-gene-193.5;gene=AMATA_chromosomes_24692;coge_fid=2050387195;encoded_feature=mRNA
Scaffold_12	CoGe	gene	19323776	19326966	.	+	.	ID=AMATA_chromosomes_24693;Name=AMATA_chromosomes_24693;Alias=AMATA_chromosomes_24693,Scaffold_12-exonerate_est2genome-gene-193.7;gene=AMATA_chromosomes_24693;coge_fid=2050387198;encoded_feature=mRNA;note=Similar to SCL6: Scarecrow-like protein 6 (Arabidopsis thaliana OX%253D3702)
Scaffold_12	CoGe	gene	19362069	19363151	.	-	.	ID=AMATA_chromosomes_24694;Name=AMATA_chromosomes_24694;Alias=AMATA_chromosomes_24694,Scaffold_12-exonerate_protein2genome-gene-193.6;gene=AMATA_chromosomes_24694;coge_fid=2050387201;encoded_feature=mRNA
Scaffold_4	CoGe	gene	46327800	46332266	.	-	.	ID=AMATA_chromosomes_14334;Name=AMATA_chromosomes_14334;Alias=AMATA_chromosomes_14334,Scaffold_4-exonerate_est2genome-gene-463.45;gene=AMATA_chromosomes_14334;coge_fid=2051639000;encoded_feature=mRNA
Scaffold_4	CoGe	gene	46345711	46356719	.	+	.	ID=AMATA_chromosomes_14335;Name=AMATA_chromosomes_14335;Alias=AMATA_chromosomes_14335,Scaffold_4-exonerate_est2genome-gene-463.43;gene=AMATA_chromosomes_14335;coge_fid=2051639005;encoded_feature=mRNA
Scaffold_4	CoGe	gene	46357413	46372861	.	-	.	ID=AMATA_chromosomes_14336;Name=AMATA_chromosomes_14336;Alias=AMATA_chromosomes_14336,Scaffold_4-exonerate_est2genome-gene-463.46;gene=AMATA_chromosomes_14336;coge_fid=2051639008;encoded_feature=mRNA;note=Similar to PDR2: Probable manganese-transporting ATPase PDR2 (Arabidopsis thaliana OX%253D3702)
Scaffold_4	CoGe	gene	46377547	46379782	.	-	.	ID=AMATA_chromosomes_14337;Name=AMATA_chromosomes_14337;Alias=AMATA_chromosomes_14337,Scaffold_4-exonerate_est2genome-gene-463.47;gene=AMATA_chromosomes_14337;coge_fid=2051639013;encoded_feature=mRNA;note=Similar to RNALX: Intracellular ribonuclease LX (Solanum lycopersicum OX%253D4081)
Scaffold_4	CoGe	gene	46388283	46391021	.	-	.	ID=AMATA_chromosomes_14338;Name=AMATA_chromosomes_14338;Alias=AMATA_chromosomes_14338,Scaffold_4-exonerate_est2genome-gene-464.44;gene=AMATA_chromosomes_14338;coge_fid=2051639016;encoded_feature=mRNA;note=Similar to TOP1B: DNA topoisomerase 1 beta (Arabidopsis thaliana OX%253D3702)
Scaffold_4	CoGe	gene	46394459	46400637	.	-	.	ID=AMATA_chromosomes_14339;Name=AMATA_chromosomes_14339;Alias=AMATA_chromosomes_14339,Scaffold_4-exonerate_est2genome-gene-464.45;gene=AMATA_chromosomes_14339;coge_fid=2051639023;encoded_feature=mRNA;note=Similar to FIM1: Fimbrin-1 (Arabidopsis thaliana OX%253D3702)
Scaffold_4	CoGe	gene	46404510	46408958	.	-	.	ID=AMATA_chromosomes_14340;Name=AMATA_chromosomes_14340;Alias=AMATA_chromosomes_14340,Scaffold_4-exonerate_est2genome-gene-464.46;gene=AMATA_chromosomes_14340;coge_fid=2051639026;encoded_feature=mRNA
Scaffold_4	CoGe	gene	46412248	46417951	.	+	.	ID=AMATA_chromosomes_14341;Name=AMATA_chromosomes_14341;Alias=AMATA_chromosomes_14341,Scaffold_4-exonerate_est2genome-gene-464.38;gene=AMATA_chromosomes_14341;coge_fid=2051639029;encoded_feature=mRNA
Scaffold_4	CoGe	gene	46421728	46430111	.	+	.	ID=AMATA_chromosomes_14342;Name=AMATA_chromosomes_14342;Alias=AMATA_chromosomes_14342,Scaffold_4-exonerate_est2genome-gene-464.39;gene=AMATA_chromosomes_14342;coge_fid=2051639036;encoded_feature=mRNA;note=Similar to GDPDL3: Glycerophosphodiester phosphodiesterase GDPDL3 (Arabidopsis thaliana OX%253D3702)
Scaffold_4	CoGe	gene	46431591	46439515	.	+	.	ID=AMATA_chromosomes_14343;Name=AMATA_chromosomes_14343;Alias=AMATA_chromosomes_14343,Scaffold_4-exonerate_est2genome-gene-464.40;gene=AMATA_chromosomes_14343;coge_fid=2051639041;encoded_feature=mRNA
Scaffold_4	CoGe	gene	46442820	46444139	.	+	.	ID=AMATA_chromosomes_14344;Name=AMATA_chromosomes_14344;Alias=AMATA_chromosomes_14344,Scaffold_4-exonerate_protein2genome-gene-464.8;gene=AMATA_chromosomes_14344;coge_fid=2051639046;encoded_feature=mRNA;note=Similar to PG1: Polygalacturonase (Nicotiana tabacum OX%253D4097)
Scaffold_4	CoGe	gene	46447859	46453591	.	+	.	ID=AMATA_chromosomes_14345;Name=AMATA_chromosomes_14345;Alias=AMATA_chromosomes_14345,Scaffold_4-exonerate_est2genome-gene-464.41;gene=AMATA_chromosomes_14345;coge_fid=2051639049;encoded_feature=mRNA;note=Similar to At4g26450: Uncharacterized protein At4g26450 (Arabidopsis thaliana OX%253D3702)
Scaffold_4	CoGe	gene	46454521	46458936	.	+	.	ID=AMATA_chromosomes_14346;Name=AMATA_chromosomes_14346;Alias=AMATA_chromosomes_14346,Scaffold_4-exonerate_est2genome-gene-464.42;gene=AMATA_chromosomes_14346;coge_fid=2051639058;encoded_feature=mRNA;note=Similar to XYLT: Beta-(1%2C2)-xylosyltransferase (Arabidopsis thaliana OX%253D3702)
Scaffold_4	CoGe	gene	46460388	46465315	.	+	.	ID=AMATA_chromosomes_14347;Name=AMATA_chromosomes_14347;Alias=AMATA_chromosomes_14347,Scaffold_4-exonerate_protein2genome-gene-464.19;gene=AMATA_chromosomes_14347;coge_fid=2051639061;encoded_feature=mRNA
Scaffold_4	CoGe	gene	46468727	46472614	.	+	.	ID=AMATA_chromosomes_14348;Name=AMATA_chromosomes_14348;Alias=AMATA_chromosomes_14348,Scaffold_4-exonerate_est2genome-gene-464.43;gene=AMATA_chromosomes_14348;coge_fid=2051639064;encoded_feature=mRNA
Scaffold_4	CoGe	gene	46473672	46475741	.	+	.	ID=AMATA_chromosomes_14349;Name=AMATA_chromosomes_14349;Alias=AMATA_chromosomes_14349,Scaffold_4-exonerate_protein2genome-gene-464.27;gene=AMATA_chromosomes_14349;coge_fid=2051639069;encoded_feature=mRNA
Scaffold_4	CoGe	gene	46494399	46494668	.	+	.	ID=AMATA_chromosomes_14350;Name=AMATA_chromosomes_14350;Alias=AMATA_chromosomes_14350,Scaffold_4-exonerate_protein2genome-gene-465.0;gene=AMATA_chromosomes_14350;coge_fid=2051639072;encoded_feature=mRNA
Scaffold_4	CoGe	gene	46495018	46497957	.	-	.	ID=AMATA_chromosomes_14351;Name=AMATA_chromosomes_14351;Alias=AMATA_chromosomes_14351,Scaffold_4-exonerate_est2genome-gene-465.73;gene=AMATA_chromosomes_14351;coge_fid=2051639075;encoded_feature=mRNA;note=Similar to KIN12F: Kinesin-like protein KIN-12F (Arabidopsis thaliana OX%253D3702)
Scaffold_4	CoGe	gene	46498377	46500034	.	-	.	ID=AMATA_chromosomes_14352;Name=AMATA_chromosomes_14352;Alias=AMATA_chromosomes_14352,Scaffold_4-exonerate_est2genome-gene-465.74;gene=AMATA_chromosomes_14352;coge_fid=2051639080;encoded_feature=mRNA
Scaffold_4	CoGe	gene	46500912	46502088	.	-	.	ID=AMATA_chromosomes_14353;Name=AMATA_chromosomes_14353;Alias=AMATA_chromosomes_14353,Scaffold_4-exonerate_est2genome-gene-465.75;gene=AMATA_chromosomes_14353;coge_fid=2051639083;encoded_feature=mRNA
Scaffold_4	CoGe	gene	46505902	46509733	.	+	.	ID=AMATA_chromosomes_14354;Name=AMATA_chromosomes_14354;Alias=AMATA_chromosomes_14354,Scaffold_4-exonerate_est2genome-gene-465.67;gene=AMATA_chromosomes_14354;coge_fid=2051639086;encoded_feature=mRNA
Scaffold_4	CoGe	gene	46529524	46530001	.	+	.	ID=AMATA_chromosomes_14355;Name=AMATA_chromosomes_14355;Alias=AMATA_chromosomes_14355,Scaffold_4-exonerate_est2genome-gene-465.68;gene=AMATA_chromosomes_14355;coge_fid=2051639093;encoded_feature=mRNA
Scaffold_4	CoGe	gene	46539328	46540446	.	-	.	ID=AMATA_chromosomes_14356;Name=AMATA_chromosomes_14356;Alias=AMATA_chromosomes_14356,Scaffold_4-exonerate_protein2genome-gene-465.38;gene=AMATA_chromosomes_14356;coge_fid=2051639096;encoded_feature=mRNA
Scaffold_4	CoGe	gene	46545153	46550519	.	-	.	ID=AMATA_chromosomes_14357;Name=AMATA_chromosomes_14357;Alias=AMATA_chromosomes_14357,Scaffold_4-exonerate_est2genome-gene-465.76;gene=AMATA_chromosomes_14357;coge_fid=2051639099;encoded_feature=mRNA
Scaffold_4	CoGe	gene	46558112	46564067	.	+	.	ID=AMATA_chromosomes_14358;Name=AMATA_chromosomes_14358;Alias=AMATA_chromosomes_14358,Scaffold_4-exonerate_est2genome-gene-465.69;gene=AMATA_chromosomes_14358;coge_fid=2051639102;encoded_feature=mRNA;note=Similar to WRKY20: Probable WRKY transcription factor 20 (Arabidopsis thaliana OX%253D3702)
Scaffold_4	CoGe	gene	46564690	46565877	.	-	.	ID=AMATA_chromosomes_14359;Name=AMATA_chromosomes_14359;Alias=AMATA_chromosomes_14359,Scaffold_4-exonerate_protein2genome-gene-465.44;gene=AMATA_chromosomes_14359;coge_fid=2051639109;encoded_feature=mRNA
Scaffold_4	CoGe	gene	46572348	46572718	.	+	.	ID=AMATA_chromosomes_14360;Name=AMATA_chromosomes_14360;Alias=AMATA_chromosomes_14360,Scaffold_4-exonerate_protein2genome-gene-465.9;gene=AMATA_chromosomes_14360;coge_fid=2051639112;encoded_feature=mRNA
Scaffold_4	CoGe	gene	46573635	46574495	.	-	.	ID=AMATA_chromosomes_14361;Name=AMATA_chromosomes_14361;Alias=AMATA_chromosomes_14361,Scaffold_4-exonerate_est2genome-gene-465.77;gene=AMATA_chromosomes_14361;coge_fid=2051639115;encoded_feature=mRNA
Scaffold_4	CoGe	gene	46575881	46582837	.	+	.	ID=AMATA_chromosomes_14362;Name=AMATA_chromosomes_14362;Alias=AMATA_chromosomes_14362,Scaffold_4-exonerate_est2genome-gene-465.70;gene=AMATA_chromosomes_14362;coge_fid=2051639118;encoded_feature=mRNA;note=Similar to MTERF9: Transcription termination factor MTERF9%2C chloroplastic (Arabidopsis thaliana OX%253D3702)
Scaffold_4	CoGe	gene	46581905	46586198	.	-	.	ID=AMATA_chromosomes_14363;Name=AMATA_chromosomes_14363;Alias=AMATA_chromosomes_14363,Scaffold_4-exonerate_est2genome-gene-465.78;gene=AMATA_chromosomes_14363;coge_fid=2051639123;encoded_feature=mRNA;note=Similar to At2g05160: Zinc finger CCCH domain-containing protein 18 (Arabidopsis thaliana OX%253D3702)
Scaffold_4	CoGe	gene	46596445	46608941	.	-	.	ID=AMATA_chromosomes_14364;Name=AMATA_chromosomes_14364;Alias=AMATA_chromosomes_14364,Scaffold_4-exonerate_est2genome-gene-465.79;gene=AMATA_chromosomes_14364;coge_fid=2051639128;encoded_feature=mRNA;note=Similar to CBSDUFCH2: DUF21 domain-containing protein At1g55930%2C chloroplastic (Arabidopsis thaliana OX%253D3702)
Scaffold_4	CoGe	gene	46611938	46612933	.	-	.	ID=AMATA_chromosomes_14365;Name=AMATA_chromosomes_14365;Alias=AMATA_chromosomes_14365,Scaffold_4-exonerate_protein2genome-gene-465.54;gene=AMATA_chromosomes_14365;coge_fid=2051639137;encoded_feature=mRNA;note=Similar to SAT1: Serine acetyltransferase 1%2C chloroplastic (Arabidopsis thaliana OX%253D3702)
Scaffold_4	CoGe	gene	46614103	46620035	.	+	.	ID=AMATA_chromosomes_14366;Name=AMATA_chromosomes_14366;Alias=AMATA_chromosomes_14366,Scaffold_4-exonerate_est2genome-gene-465.71;gene=AMATA_chromosomes_14366;coge_fid=2051639140;encoded_feature=mRNA
